# Neuropeptides from a praying mantis: What the loss of pyrokinins and tryptopyrokinins suggests about the endocrine functions of these peptides

**DOI:** 10.1101/2024.08.22.609177

**Authors:** Jan A. Veenstra

## Abstract

**Background:** Neuropeptides play important roles in insects, but in many cases their functions remain obscure. Comparative neuropeptidome analyses may provide clues to what these functions might be. Praying mantises are predators and close relatives of cockroaches that are scavengers. Cockroach neuropeptidomes are well established, but little is known about mantis neuropeptides. The recently published genome assembly of the praying mantis *Tenodera sinensis* makes it possble to change that.

**Methods:** The genome assembly from *T. sinensis* was analyzed for the presence of genes coding neuropeptides. For comparison publicly available short read archives from this and other mantis species were also examined for the presence and expression of neuropeptides.

**Results:** As a rule the neuropeptidomes of the Mantodea and Blattodea are almost identical; praying mantises and cockroaches use very similar neuropeptides. However, there is one surprising exception. Praying mantises lack the receptors for pyrokinins, including those for the tryptopyrokinins. No typical pyrokinin genes were found, but some species do have a tryptopyrokinin gene, in others this has also been lost and in one species it is a speudogene. For most praying mantises there is no information where tryptopyrokinin is expressed, but in *Deroplatys truncata* it is in the thorax and thus not in the suboesophageal ganglion as in other insects. In the genomic short read archives of two species – out 52 – sequences were found for a tryptopyrokinin specific receptor. The phylogenetic position of those two species implies that the receptor gene was independently lost on multiple occasions. The loss of the tryptopyrokinin gene also happened more than once.

**Discussion:** The multiple independent losses of the pyrokinin receptors in mantises suggests that these receptors are irrelevant in praying mantises. This is very surprising, since expression of tryptopyrokinin is very strongly conserved in two neuroendocrine cells in the suboeosphageal ganglion. In those species for which this is known, the expression of its receptor is in the salivary gland. As a neuroendocrine. tryptopyrokinin is unlikely to acutely regulate salivation, which in other insects is regulated by well characterized neurons. If the action of tryptopyrokinin were to prime the salivary gland for subsequent salivation, it would make perfect sense for a praying mantis to loose this capacity, as they can not anticipate when they will catch their next prey. Priming the salivary gland hours before it is actually needed would be energetically costly. The other pyrokinins are known to facilitate feeding and may in a similar fashion prime muscles needed for moving to the food source and digesting it. This hypothesis provides a good explanation as to why praying mantises do not need pyrokinins and also what the function of these ubiquitous arthropod neuropeptides may be.
