## SupplementarySpreadsheet for "Neuropeptides from a praying mantis: What the loss of pyrokinins and tryptopyrokinins suggests about the endocrine functions of these peptides"

### Sheet: Sheet1
Name	status		CDS	Protein
AKH	complete	Trinity, Chr. 8	ATGGCCATAAGTCGCGTTTTAGTGATGCTTGCAATGGCGGCGATCACTCTGCTGGCGTTTTGTGAGGCTCAAGTGAACTTCACGCCCAACTGGGGCAAGAGGACAGTATTACAAGATGGACCGTGCAAAGTTTCCACTGATGCATTAATGTACATCTATAAATTTATCCAGAGTGAGGCGCAGAAGCTTGTGGACTGTGAGAAGTTCGGAGGAAATTAA	MAISRVLVMLAMAAITLLAFCEAQVNFTPNWGKRTVLQDGPCKVSTDALMYIYKFIQSEAQKLVDCEKFGGN-
ACP	complete	Artemis, Chr. 10	ATGGCAAGACGATTCAGTGAGAGGACTTTATGCTGGCTGCTTGTAGCTCTTGCAGTGTTGGCTACCACGTGGGGACAGGTAACCTTCTCAAGAGATTGGAATCCTGGCAAGAGATCCCAGTCAGAGCCTCCATGCAATGCTGCATTCAGGTCTGCCGAGGAGGTCTGCAAGGTTCTAGTGGACGAATTTCGACAAATTGCCGCTTGTGAGATAAGGTCGCTACTGCGCTATCAGAAAGAGTTTGAAGAGAAGCACGCTGACATGTTCTTGGAAAGGCCTGAAGGACGATAA	MARRFSERTLCWLLVALAVLATTWGQVTFSRDWNPGKRSQSEPPCNAAFRSAEEVCKVLVDEFRQIAACEIRSLLRYQKEFEEKHADMFLERPEGR-
Agatoxin-like	Transcript 1	Trinity, Chr. 12	ATGAGAACGTACCTGGTGGTCCTGGCTTGCGCCCTTCTGCTGCTTGGACAGTTCGTCCTCCCGACTGTGGCTGGTCCTTATTTGGAAGATGCTGATGAAGGACTAGAAGATTACAGCGATAACAACTTGGAGAGACTGCTTCAGGATCCAGCTCAGAAACGATCTTCTTTAATTTACCTTTTCAGACGAGCCTGTATTCGCCGTGGTGGCAACTGTGACCACAGGCCCAAGGACTGCTGCTACAACAGCTCATGTCGCTGCAATCTGTGGGGTTCAAACTGCCGCTGCCAGCGCATGGGTCTCTTCCAGAAGTGGGGCAAATAA	MRTYLVVLACALLLLGQFVLPTVAGPYLEDADEGLEDYSDNNLERLLQDPAQKRSSLIYLFRRACIRRGGNCDHRPKDCCYNSSCRCNLWGSNCRCQRMGLFQKWGK-
	Transcript 2	Trinity, Chr. 12	ATGAGAACGTACCTGGTGGTCCTGGCTTGCGCCCTTCTGCTGCTTGGACAGTTCGTCCTCCCGACTGTGGCTGGTCCTTATTTGGAAGATGCTGATGAAGGACTAGAAGATTACAGCGATAACAACTTGGAGAGACTGCTTCAGGATCCAGCTCAGAAACGAGCCTGTATTCGCCGTGGTGGCAACTGTGACCACAGGCCCAAGGACTGCTGCTACAACAGCTCATGTCGCTGCAATCTGTGGGGTTCAAACTGCCGCTGCCAGCGCATGGGTCTCTTCCAGAAGTGGGGCAAATAA	MRTYLVVLACALLLLGQFVLPTVAGPYLEDADEGLEDYSDNNLERLLQDPAQKRACIRRGGNCDHRPKDCCYNSSCRCNLWGSNCRCQRMGLFQKWGK-
AstA	complete	Trinity, Chr. 2	ATGACGAGGTATCTGTGTTATCTCCCGCTGCTATTTCTCCATTTGACTCACGCGGTGTCTCCAACTCCAGCCCGTGGAGCCCCAGAAGAAGCCGGCAGCGGTGTGGTGAGTTCCGGCAGCGGTTCCACTGCAGGCCTCCTTCTGTCTCACCTCGAGGACCCTACCACTGATGGAGACAACTCCGACTTGGACCTCATGAAGCGACTCTACGACTTCGGTCTTGGTAAGAGAGCCTACAGCTACGTCTCAGAGTATAAGAGACTCCCTGTCTACAACTTCGGTCTTGGTAAGAGAAGCAACAAGATGTATGGCTTTGGTCTGGGCAAGAGGTCACCTGCTTCAAGTCAGATGTACTCCTTTGGTCTCGGCAAGAGGGACTATGACGACTACTACCAGGCT…	MTRYLCYLPLLFLHLTHAVSPTPARGAPEEAGSGVVSSGSGSTAGLLLSHLEDPTTDGDNSDLDLMKRLYDFGLGKRAYSYVSEYKRLPVYNFGLGKRSNKMYGFGLGKRSPASSQMYSFGLGKRDYDDYYQAEDEDEDIVDEEAGAEEDMQDDDNIDLVDKRAGHMYSFGLGKRARPYSFGLGKRAPQQKMYGFGLGKRSPASSQMYSFGLGKRDYDDYYQAEDEDEDIVDEEAGAEEDMQDDDNIDLVDKRAGHMYSFGLGKRARPYSFGLGKRAPQQKMYGFGLGKRGGSMYSFGLGKRGEGRLYSFGLGKRPVGYGGRQSGSRFNFGLGKRSENSDLEDEMEQEAMEKRVVPKAGQRFAFGLGKREVAPGELEAVRMEENKKNETHHSGNIVKRS…
AstB	complete	Trinity, Chr. 10	ATGCAGTCAGGTCGAGGGGCTCTCCTCGGGTTTCTTCTGATGGTGATTGTCAAGTCTAGCTGTCAGGAAGACCCTCTTCCAGACCAATCCAGATCACAGTCTGCTAACGGCGAACAAACCCAGGACGTAACAGGAGTGCAAGTGGATGAAGACAAGAGGGCATGGCATGATCTTCAGGGAGGATGGGGCAAGCGAGGTTGGCAAGACTTGAGCGGCGGATGGGGCAAGCGAGGTTGGCAAGACTTGAGCGGCGGATGGGGCAAGCGAGGTTGGCAAGACTTGAACGGCGGATGGGGCAAGCGAGGTTGGCAAGACTTGAACGGCGGGTGGGGCAAGCGAGGTTGGCAAGACTTGAACGGCGGATGGGGCAAGAGAGGTTGGCAAGACTTGAACGGCGGA…	MQSGRGALLGFLLMVIVKSSCQEDPLPDQSRSQSANGEQTQDVTGVQVDEDKRAWHDLQGGWGKRGWQDLSGGWGKRGWQDLSGGWGKRGWQDLNGGWGKRGWQDLNGGWGKRGWQDLNGGWGKRGWQDLNGGWGKRGWQDLNGGWGKRGWQDLNGGWGKRGWQDLNGGWGKRGWQDLNGGWGKRGWQDLQGGWGKRDMDLEDDDIESEEDDEAVADEVKRAWSSLRAGWGKRAADWANFRGSWGKRDPGWNNLKGLWGKRGDNWSRLSAAWGKRDS
AstC	ABSENT
AstCC	complete	Trinity, Chr. 7	ATGGGCATCCATCACCACCACCAACAACACAGCTGCCTACTGTACAGTGTCTTGTTCCTGCTGGTAGTGTGCTGTTCCTCAACTTCTCTGACTGAGAGACACAGCAGAAGTGCGACTGCTGCCTCCCTAGGGGCAGATTACCCAGACTACCAGAGTGGAGTTCGCTACGACGAGTATCCGGTTGTGGTGCCCAAGAGGACGGCCATGTTGCTGGACAGGATCATGGTGGCGCTGCAGAAGGCTGTGGACGAAGACAAAAGTGGCAGGACATATCCTTCAGAACTCGCGGAAGCCAAGATGGACTTGCAGCGTCGCGGACAACAGAAGGGCCGTGTCTACTGGAGGTGCTACTTCAACGCTGTCACTTGTTTCAAAAGAAAGTGA	MGIHHHHQQHSCLLYSVLFLLVVCCSSTSLTERHSRSATAASLGADYPDYQSGVRYDEYPVVVPKRTAMLLDRIMVALQKAVDEDKSGRTYPSELAEAKMDLQRRGQQKGRVYWRCYFNAVTCFKRK-
AstCCC	complete	Trinity, Chr. 7	ATGACTAGCTGCACGAAGTTGGTGTTGGTCCTGATGTTGGCCGTGCTGGGTATAGTGGTGCAGGGCAAGGTGCTCGCCCAGGCTGGAGACAAGGACCGTTTGCTCACCGAACCCGACCTGGTGGACGACGACGGAGGTATTGAAACTGCCCTCATTAACTACCTGTTCGCCAAGCAGATGGTGAACCGTCTGCGCAACCAGATGGACATCTCCGACCTGCAGAGGAAGCGCAGCTACTGGCGACAGTGCGCTTTCAACGCAGTATCCTGCTTCGGCAAATAA	MTSCTKLVLVLMLAVLGIVVQGKVLAQAGDKDRLLTEPDLVDDDGGIETALINYLFAKQMVNRLRNQMDISDLQRKRSYWRQCAFNAVSCFGK-
allatotropin	complete	Trinity, Chr. 7	ATGCGTTGCAGTCTTAGCATGTGCGCTCTACTCGCCGTCACGTTGGTAGCTGTGCTAGCGATGTGCGGCGCTGCCAGCAGTTCCGGTTCCGGCTCCAGAGGAAAGCCCCGCACGATACGAGGCTTCAAGAACGTGGCATTGTCGACAGCTCGAGGATTTGGCAAGAGGGACGGCTCTGCAGACCTTGTGGACCAGGCTTCACCCCTCGACAGGTTCACTGAGAGTCTGCCCGTGGAGTGGTTCGTGGAGGAGATGCGCACAAACCCGGAACTGGCCAGAATCATCGTGCACAAGTTCGTGGATGCGGACCAGGACGGTGAACTGACGGCGGAAGAACTTCTTAGACCTGTGTACTAG	MRCSLSMCALLAVTLVAVLAMCGAASSSGSGSRGKPRTIRGFKNVALSTARGFGKRDGSADLVDQASPLDRFTESLPVEWFVEEMRTNPELARIIVHKFVDADQDGELTAEELLRPVY-
Baratin	complete	Trinity, Chr. 1	ATGGCCACGGCACTATGTCTGATGGTCCTAGTGGTGACCCTAGCGGCGGCGCTACCCAATACCCTACTGGAAGATGCCCAACAAGCCGCCCATTCCGCCTCCGGAATAGGTGGTGGAAGGCGCGAGGAACTACCAACTGCAATCCCTCTAACATCTCGAGCTAAGAGCATCCATCAGCAACATCTCCAAGGCATAGGAATGGGTAAACCCTCCTCCCACAACCCCCATTATTCTGCTGGTCAACATATGCAGTATCAGAAGGAGAATCTGGCTCACCAACAAGAAGGCAAAACTGTTTCGCAGTATGAGAAAGGATATCAGTACGGTGTGGGAAAGGCAGCACTGGATAAGCATGTGGAAAATGCTCTTCTTAAATCTGAGCTCTATGGTGACCCAGCT…	MATALCLMVLVVTLAAALPNTLLEDAQQAAHSASGIGGGRREELPTAIPLTSRAKSIHQQHLQGIGMGKPSSHNPHYSAGQHMQYQKENLAHQQEGKTVSQYEKGYQYGVGKAALDKHVENALLKSELYGDPAAVNQYRYYGGANERKSNQQITYPSPTKRSFNPMMSYVLPSDELTNSRSRLKRELGFDPEDVLTVLSLWEADHHTNSESHQGINPSMYSYYGVQPQDIYRPMEEEEEEAPEDEQEELGLDNDDTSQTDGDWLDSPVVQPSVYPHQFRLDRRGGYFYPQTYPQQHAQYQHPSHKREGSHWGGFAKDKRFMVSRKRQAKADEDIPILTHLLNHPYHDAGLPINRRVVL-
Bursicon-A	complete	Trinity, Chr. 9	ATGAATTGCATCCTTACAGCTTTGTTTCTACTGCCACTAACATATGGAGTACAACAGGTGACTGCAGCTGATGAATGCCAGGTCACCCCTGTCATACATGTATTGCAATATCCAGGATGCGTCCCCAAGCCTATACCATCTTTTGCATGCACTGGAAGATGTAGCAGCTATTTGCAGGTTTCTGGCTCAAAGATATGGCAGATGGAGCGTTCCTGCATGTGTTGTCAGGAAAGTGGAGAGAGGGAGGCCAGTGTATCTCTCTTCTGCCCTAAAGCAAAACCAGGGGAACGAAAATTTCGAAAGGTAACAACCAAGGCTCCACTTGAATGTATGTGTCGTCCTTGTACAACTGTGGAAGAAAGTGCAGTTATTCCACAAGAAATAGCTGGCTATGCTGAT…	MNCILTALFLLPLTYGVQQVTAADECQVTPVIHVLQYPGCVPKPIPSFACTGRCSSYLQVSGSKIWQMERSCMCCQESGEREASVSLFCPKAKPGERKFRKVTTKAPLECMCRPCTTVEESAVIPQEIAGYADEGPLSNHFRKSL-
Bursicon-B	complete	Trinity, Scaffold 323	ATGATTTGCAAAACTCAGCGTGTGTACATGTGGTTCTTGACTAACCTCCTATTCATAGTTCTTCCACAATTGGTGATCTGTGGTGATGAAGATCCTGCCTGTGAAACTCTACCATCAGAAATTCATCTCATCAAAGAGGAATTTGATGAATTGGGTCGCCTACAAAGGACATGCAATGGTGAAGTGGGAGTAAACAAATGTGAAGGAGCTTGCAACTCTCAAGTTCAGCCCAGTGTTATTACACCTACAGGTTTCCTTAAGGAGTGTTACTGCTGCAGAGAAAGCTTTCTGCGAGAGCGCATAATTACTCTAACACACTGCTATGATCCTGATGGTATGAGGCTTACACAAGAAGGGCAAGCAACAATGGATATTAAAATAAGAGAACCTGCAGACTGT…	MICKTQRVYMWFLTNLLFIVLPQLVICGDEDPACETLPSEIHLIKEEFDELGRLQRTCNGEVGVNKCEGACNSQVQPSVITPTGFLKECYCCRESFLRERIITLTHCYDPDGMRLTQEGQATMDIKIREPADCKCFKCGDFSR-
Calctionin-A	Transcript 1	Trinity, Chr. 3	ATGGAGTGGAGGCGAAGAGCAGTTACATTGCTGGCATGTTTGCTGGTTGTTGTGGCCAGAACATCCTCTCGAGAAATCGCCCAGGATATCATGGACAGCCATATGAGACACTTACAGGAGAATAGGAGGACGGTTCAACTGCTGAAGAATCTGCTGGAAGACCTCGACGTCAATATGGAAACAGTTCAGAAAAGGACGGCGTGCTACATAAGTGCTGGAATGGGTCACAGTTGTGACTATCGGGACATTATAGGAGCAGCAGACGAGGCCAAGTACTGGAAACAAGAGTTCATTCCAGGAAAACGTCGACGAAGGGATAACTTCTAG	MEWRRRAVTLLACLLVVVARTSSREIAQDIMDSHMRHLQENRRTVQLLKNLLEDLDVNMETVQKRTACYISAGMGHSCDYRDIIGAADEAKYWKQEFIPGKRRRRDNF
	Transcript 2	Trinity, Chr. 3	ATGGAGTGGAGGCGAAGAGCAGTTACATTGCTGGCATGTTTGCTGGTTGTTGTGGCCAGAACATCCTCTCGAGAAATCGCCCAGGATATCATGGACAGGAAAAGGACGGCGTGCTACATAAGTGCTGGAATGGGTCACAGTTGTGACTATCGGGACATTATAGGAGCAGCAGACGAGGCCAAGTACTGGAAACAAGAGTTCATTCCAGGAAAACGTCGACGAAGGGATAACTTCTAG	MEWRRRAVTLLACLLVVVARTSSREIAQDIMDRKRTACYISAGMGHSCDYRDIIGAADEAKYWKQEFIPGKRRRRDNF-
Calctionin-B	complete	Trinity, Chr. 3	ATGGAGTGGAGGCGAAGAGCAGTTACATTGCTGGCATGTTTGCTGGTTGTTGTGGCCAGAACATCCTCTCGAGAAATCGCCCAGGATATCATGGACAGCAAAACAGTGGAGCGAATGAAGAAATGGTGTGCGAATACTGGGTCTGACAGCTGTGGCAACATGTATGTTCCGGGCTCTGGTGACGATGAGGACTACCTGAACCATGGAGATAACCCTGGAAAAAGAGCTCTGCTGAAACGCCTTAGTGCCTATAGAAACTGGGCACGTCTTTTGAAATGTAGCACAAACACTGGAGACGATAGTTGTGGTAACGGATATGTTCCTGGTTCTGGGGACGATGATGACTATTTGAATAATGGAAACAATCCTGGAAAGAGAGCTCTGAATGTCAGACCAGCC…	MEWRRRAVTLLACLLVVVARTSSREIAQDIMDSKTVERMKKWCANTGSDSCGNMYVPGSGDDEDYLNHGDNPGKRALLKRLSAYRNWARLLKCSTNTGDDSCGNGYVPGSGDDDDYLNNGNNPGKRALNVRPARCSTNTGDDSCGNGYVPGSGNDNDYLNGGDNPGKRASPKLFVLHRLRCSTNTGDDSCGNGYVPGSGDDNDYLNGGGNPGKRAIPNLFGVLQHRPTRCSTNTGDDSCGNGYVPGSGDDNDYLNGGGNPGKRASHSINFPEDGRYPQASSVKYASLKKFCDVFPMNPACRNLK-
Carausius-NPLP	complete	Artemis, Chr. 3	ATGGCGGCAACGCCCTTACTGTTGGTGCTGTTGGCAGCCCTGGGCCTTGGCACCTCGCATCCCAACGTGGAGGACAACATGATACCCAATGATGAGGAGATACTCCGCGCTCTGCTGCAGGAGGGGAAGAGTCCTCGCCAGCAGGGACAGCCGGAAGTGGAGGACTCGCTAGGACTGCCTAGCGATGAGGAGAGTTACAACAACCTGAAGGCCATGATGTCTCTGGGAGCCACCCGGCCTGGCTCCAGTGGTACACATCACTTTGTCTCTTCTTCTTTCCCTGAAATAGATGCACGTGGGTTCCATGAGTCGGTGTTTGACGGATTTGGCGACTATTACCCGACATGGAACAGGCAGAAAAGGGATCCATTGGGCATCAACTCGAGAGGTTTCCACGAC…	MAATPLLLVLLAALGLGTSHPNVEDNMIPNDEEILRALLQEGKSPRQQGQPEVEDSLGLPSDEESYNNLKAMMSLGATRPGSSGTHHFVSSSFPEIDARGFHESVFDGFGDYYPTWNRQKRDPLGINSRGFHDDVFSQDFGTFHTVKRDHKDDGKTTILQRRKRDTTSEKQAGKKSQDQDDVGDEGTSADKRRPEMDGSGFHGDTFSGGFGDFWTMKKRRLGGSSFHGLDTFSSGFGDFDTMKKRKPEMGASGFHGDTFSNGFGDFWTMKKDGQHPHLEHKRRPEMDSSGFHGDTFNSGFGDFWTMKKRDYYGDTFNPGYGDLWSMKKRRPEMDSSGFHGDTFNSGFGDFWTMKKRRPEMDSSGFHGDTFNSGFGDFWTMKKRRPEMDSSGFHGDTFNS…
CCAP	complete	Trinity, Chr. 10	ATGCAGCTCAAACACGTGATCATGGCTTGTACTGTCGTAGTTCTCCTGGCTCTATGCGGACTTCCCCTAGCATCTTGCGATGATGTTATCGTACAAAAACGAGAAGTTGACCCTGCTGATATGGAACGTCTGCTGGACCCAAAGAGGAAAAGACCTTTCTGCAATGCTTTCACAGGTTGTGGCAAGAAGCGATCAGATGAATCCATGGGCACTCTTGTGGAACTGAACTCTGAACCTGCTGTAGAAGAACTCAGTCGTCAGATTCTCAGTGAAGCTAAGCTTTGGGAGGCCATCCAGGAAGCACGGGCCGAAATCCTCAGACGTCGTCAGGATCAGGCAAGTCTCGTTTCATTAACTTTCCATTTCATCTCAAATGTTAAGCTCCAGTCAAAGTGA	MQLKHVIMACTVVVLLALCGLPLASCDDVIVQKREVDPADMERLLDPKRKRPFCNAFTGCGKKRSDESMGTLVELNSEPAVEELSRQILSEAKLWEAIQEARAEILRRRQDQASLVSLTFHFISNVKLQSK
CCHamide-1	missing first exon	Artemis, Chr. 3	GTTCATGCCTTAGCTATGGACATTCCTGTTGGGGTGGACATGGCAAGAGAAGTAGCAGTGATATCCAAACAGACATTGATGTGAAGGATACACAGTTGTTCTCATCTCGTGCAGTACCACCTCTAGAAAACCAGTGGGAATTGCAAGATTTATCTGACATTCATTTGATGCAGCAAATGGACAATGAATCCAGATTGTCAGTCAAAGAACAGGAAAATGAGGATGAAGTCCCAGATGATCTTTTATTCATTGCAGATGACAATATTGGTTTACCACATAAACTTGCTCGCCGTAGAATCTTGTATCGACCAGAGAGGAAGCTGGAGAAGATGAAGATTCTTCAGACCTCTCCTTAA	SCLSYGHSCWGGHGKRSSSDIQTDIDVKDTQLFSSRAVPPLENQWELQDLSDIHLMQQMDNESRLSVKEQENEDEVPDDLLFIADDNIGLPHKLARRRILYRPERKLEKMKILQTSP
CCHamide-2	complete	Trinity, Chr. 3	ATGGGGTGTCTCACGGCGTCTTCTTGGGTTACTCTCGCCCTGCTCATAGTCATCCTCATAGTTCTCCAAACGGATCCCTGTGTCGCCAAACGTGGATGCTCAGCGTTTGGTCACTCCTGTTTTGGTGGTCATGGAAAGCGCTCTGAAGACGAAGCACTGGCCCAACCGGGTATCGAACAAGAACTTACACTGCAACAAGATGAGATTCCTGCTACATCCCAGTTGCAGGCACGAATGGGTTTGTCGACATTCTTGCGACAATGGTTGCAGTCGTATCGGCGGACAGCTGGAGAACTGGATGAAAAATAG	MGCLTASSWVTLALLIVILIVLQTDPCVAKRGCSAFGHSCFGGHGKRSEDEALAQPGIEQELTLQQDEIPATSQLQARMGLSTFLRQWLQSYRRTAGELDEK-
CCRFamide	complete	Trinity, Chr. 3	ATGCTGACAACGGCAGCTATTCTAGTTCTGGCTACGTTTGTCACATGTGGAACGGCCTATTACGGTGGATCCCCGGTTCTAGAGGCAATGGCAGAACCAGTCTCCGATTACGAGACGACTAGCTACTTGTTGCCTCGCCTGGTAGCCAAATATCGAGCCCCGCACCCGAGCCAGGGAGACTGGGAGAGTGCTTCCGACCCCCGCTTTTATCTGCTCACCGAACTGGATAGGGACGCATCTCAGGCTGCAACAAGGCGTGTAAAAAGAACTGGAGGAGGACCTTCTCTGTCTATTGTAAATCCTTTGGATGTCCTTCGTCAGCGGCTCTTGCTGGAAATTGCAAGACGACGCATGCGTCAATCTCAGGATCAAATTCAAGCCAACAGGGATTTTCTGCAG…	MLTTAAILVLATFVTCGTAYYGGSPVLEAMAEPVSDYETTSYLLPRLVAKYRAPHPSQGDWESASDPRFYLLTELDRDASQAATRRVKRTGGGPSLSIVNPLDVLRQRLLLEIARRRMRQSQDQIQANRDFLQSIGKREVANRTDNEIADYIVSPAVEKSGVPAPETNRSPESPEWSAAPVSRWNNEYNSLHQS-
CNMamide	complete	Trinity, Chr. 7	ATGTCCTGCTGGACGCCTCTACTGTGGACACTAGTCACCATTGCAGCACTTTGCTTTGAAGCCGAAGCTGCACCAGAAGCCCTACATCGCAGAGCTGGCGACCCCAACATCATGCCCATTAACGCCCTTCGTGAGTCAGAGGAACTGTCCGACCAGGAAAAGATGCTGCGGGAAGATGTGGCTGCCCTGATGGAATACTTGCAGCAGTATCAGCAGCAGCAGCAACAACAGGGTGGTGAAGACGAACAGGTTGCACTAGACAATGGACAAGAGAACTATCCCCCAGTGCAGCAGCTCCCACCTGCCTTACAAGTGAGGCTCCTGCGTCTTCAGGATGGAATCAACAAGGACGACTCCAAACGGGGCAGCTACATGACCATGTGCCACTTCAAGATTTGC…	MSCWTPLLWTLVTIAALCFEAEAAPEALHRRAGDPNIMPINALRESEELSDQEKMLREDVAALMEYLQQYQQQQQQQGGEDEQVALDNGQENYPPVQQLPPALQVRLLRLQDGINKDDSKRGSYMTMCHFKICNMGRKRNLRYPWLRR-
Corazonin	complete	Trinity, Chr. 6	ATGAAGTCCATGCATCTTCGAGTTCTGATGATCTGCTGTGTGGCAAGCGTGGCATTGGCTCAAACTTTTCAGTACTCTCGAGGCTGGACAAATGGAAAGAAACGCTCCATGGAGGAAAATCCATGCAACAAGCTACAGGCAATGAGATGGCTTATGACCCACTGCCCATTCCAGTTTTATTTGCCGCATGCTGACGTTCCAAAGAGTGGGCTTCCAGAGGCTTCTGAAGAACCGTCTCTGGACTTCGTTGAAAGACTTCGAAGACTTATACCTCAAGAGCCTTCTCGCAGATAA	MKSMHLRVLMICCVASVALAQTFQYSRGWTNGKKRSMEENPCNKLQAMRWLMTHCPFQFYLPHADVPKSGLPEASEEPSLDFVERLRRLIPQEPSRR-
CRF-like DH	complete	Trinity, Chr. 6	ATGCTGACAACGGCAGCTATTCTAGTTCTGGCTACGTTTGTCACATGTGGAACGGCCTATTACGGTGGATCCCCGGTTCTAGAGGCAATGGCAGAACCAGTCTCCGATTACCAGACGACTAGCTACTTGTTGCCTCGCCTGGTAGCCAAATATCGAGCCCCGCACCCGAGCCAGGGAGACTGGGAGAGTGCTTCCGACCCCCGCTTTTATCTGCTCACCGAACTGGATAGGGACGCATCTCAGGCTGCAACAAGGCGTGTAAAAAGAACTGGAGGAGGACCTTCTCTGTCTATTGTAAATCCTTTGGATGTCCTTCGTCAGCGGCTCTTGCTGGAAATTGCAAGACGACGCATGCGTCAATCTCAGGATCAAATTCAAGCCAACAGGGATTTTCTGCAG…	MLTTAAILVLATFVTCGTAYYGGSPVLEAMAEPVSDYQTTSYLLPRLVAKYRAPHPSQGDWESASDPRFYLLTELDRDASQAATRRVKRTGGGPSLSIVNPLDVLRQRLLLEIARRRMRQSQDQIQANRDFLQSIGKREVANRTDNEIADYIVSPAVEKSGVPAPETNR
DH31	complete	Trinity, Chr. 3	ATGAGCTGTCACAACATCTTGCTGGCAACAGCGCTACTTATCGGGGCTATCCTCATGCTCAGTGTGACCCACGCCGCAGAAAGCGTTCCCATTGCTAGCCACAGGAACAACTACATCACGGATCTGGATGCTGATGCAGACTCAGAGTACGTGCTGGAGATGTTGACAAGATTGGGACAAACCATCATGCGAGCTAACGACTTGGAGAACTCAAAGCGCGGTCTGGACCTGGGTTTGAGCCGTGGATTCTCTGGTTCCCAAGCAGCCAAGCACCTCATGGGACTAGCTGCTGCCAACTACGCTGGCGGACCAGGCAGGAGGCGACGCAGCCCTGACGACATCGCCTAA	MSCHNILLATALLIGAILMLSVTHAAESVPIASHRNNYITDLDADADSEYVLEMLTRLGQTIMRANDLENSKRGLDLGLSRGFSGSQAAKHLMGLAAANYAGGPGRRRRSPDDIA-
EFLamide	last exon only	Artemis, JASJEM010001726.1	AAAATGGTGAAAAGCGCTTTTCACTGATCAACAAAGACAATGATGCCATATTTGTGAAGGATTCTGATCCCCAAAGAAGATCAATAAGCAGCTCAGGTGAAGTGAAAAGTCCATCTCCTCGAAGCCTAGGCTCAGAACTCCTAGGGAAACGTTATTTACATGGCGGTAAACATTTTAAACAAGAATATGAACTTGTTAAAAAGTATGTAGTTTTAAGTGAAGTGCTGCACAAGCTGTCACTGTTATTAAACTATTTTGAGTAA	NGEKRFSLINKDNDAIFVKDSDPQRRSISSSGEVKSPSPRSLGSELLGKRYLHGGKHFKQEYELVKKYVVLSEVLHKLSLLLNYFE
EH-1	complete	Trinity, Chr. 1	ATGGAAGGACGCAAGACTTCTGCTCTGCTAATTTTGGCGATGGCGGCTGTTGTGCTGCTCTGTGTCCTCGAGCAAGCGGAGGGCAATGGGCTGGGCATCTGCATTCGTAACTGTGCTCAGTGCAAGAAAATGTTGGGACCATACTTTGAAGGCCAATTGTGTGCTGAGGCCTGTGTTAAGTTCAAGGGAAAGATGATTCCTGACTGCGAAGATGTGTCTTCAATTGCACCATTCCTCAACAAGCTGGAGTAG	MEGRKTSALLILAMAAVVLLCVLEQAEGNGLGICIRNCAQCKKMLGPYFEGQLCAEACVKFKGKMIPDCEDVSSIAPFLNKLE-
EH-2	complete	Trinity, Chr. 1	ATGTATCACCGTACAACAATGTATCTGTTGCTTTTAACGATGATGTGGTGCTATGGGATATGCTCCAAAGAAGCGATTACCGTTTGCATAACGAACTGCGGCCAGTGCAAGCAGATGTTCGGAAGTTACTTCCGCGGACCAGTATGTGCGGAGTCCTGCATTGCTTCAAAAGGCAGACTCCTGCCCGACTGCAACAACCCCAACACACTCATAGGCTTCCTCAAGAGGCTCTGTTAG	MYHRTTMYLLLLTMMWCYGICSKEAITVCITNCGQCKQMFGSYFRGPVCAESCIASKGRLLPDCNNPNTLIGFLKRLC-
Elevenin	complete	Trinity, Chr. 3	ATGTCGAGAGGATGTCTCAGATCCATTTCTCTGCCAGTGATCCTACTCAGCACAGTCCTGCTGTATCATCTCGCAGCGTCGGAGCCAAAATCGGTCAACTGCCGCAGGTGGGTGTTTCATCCGACGTGTCGTGGAGTGGCTGCCAAGCGGGCCTACTCACAGGATTCTCCAGCAATATTTCTAGTTGACAATGACAGGAAGGGAGACAGTAACTTGGAGGAAGTGCTGGGTCTGTATGCTACACCACAGCCTCATTCCCAGTCCCAGAATAGAGCAGAACAGCAGAGATCCAACTTGAGGATGCAACAGCCTCTGGCTCCATGGAGTGCGCATGGTGATGGTTTCAAGGGAGAGTCCGTCTATGACTGGTACCTCGGCAGGAAAAGATCCAGGGATAAT…	MSRGCLRSISLPVILLSTVLLYHLAASEPKSVNCRRWVFHPTCRGVAAKRAYSQDSPAIFLVDNDRKGDSNLEEVLGLYATPQPHSQSQNRAEQQRSNLRMQQPLAPWSAHGDGFKGESVYDWYLGRKRSRDNDVVYDY-
ETH	complete	Trinity, Chr. 9	ATGGCAGAATCATCTATGTGTTTTTGGAGTCTCAGACACTGTCTTTACTTAGTTTCTTTGCTGATCGTGTTGTACGCAAGCGAAGCAAATGGAGATGAGGGCCCTTTTTTCCTGAAAGCATCCAAGAACGTTCCCCGAATTGGGCGCAGGAGTGAATATGATAACTTCTTTCTGAAGGCCTCGAAAAATGTACCAAGGATTGGACGACGAAGGGAGATGGCACCATTGACTGAGGGTCGAGACTGGGGAGTGTGGCCATGGTTTAAGACGGCTGACTCTATTCCTGGGCCATCCCGACGTTCTGATTACTACATACATGAGGAAGGTGAAACACAGCCCATCTCCTGGACCACGGTGGAGAAGACAATGGAAGAAGCACCTGAACTATGGAAACCAGAG…	MAESSMCFWSLRHCLYLVSLLIVLYASEANGDEGPFFLKASKNVPRIGRRSEYDNFFLKASKNVPRIGRRREMAPLTEGRDWGVWPWFKTADSIPGPSRRSDYYIHEEGETQPISWTTVEKTMEEAPELWKPELWRKMAEEMSGTDTKRGNNEQSQA-
FMRFamide	complete	Trinity, Chr. 8	ATGCTGCGGATAGTTTTGGCCTTGGTGTTAGCGGCCATAGCCTCGACCTACCCCACTGACAATCCCATCAGCGAGTCACCCAACATCCTCTTGGCAACATCGGACGAATCAGACGCTCCTCGAGATGATAGTAGTAACGATGCTCTCCTCAACACTCTCGCCGCGGCCATGGAGGACTGCGAGTCGGAATCAGAAGAAGAAAGTGATGAAGCTAGCAAGACATCTGATGAAGATATGTTATCGGTTTTACCCATACGGCGATGTCCCAGCAGAAACTTTCTGAGGTTCAACAGAGGTCGTCCGGATAACTTTATTCGGTTCGGACGAGGCGGAAGAGAGGACAGCAATTTTATCCGGTTCGGTCGTGGTAAGTCCGATAGCAATTTCATTCGCTTGGGA…	MLRIVLALVLAAIASTYPTDNPISESPNILLATSDESDAPRDDSSNDALLNTLAAAMEDCESESEEESDEASKTSDEDMLSVLPIRRCPSRNFLRFNRGRPDNFIRFGRGGREDSNFIRFGRGKSDSNFIRLGRGGGDRGNDNFIRFGRARSSNFVRFGRSRPDNFIRFGRGRDSNFLRFGRSGSLEEPAPFGSSLQVDEDNNRVGRGGKAGSNFIRLGRAGSSSFIRLGRDGEDQDEDIQERETRGRNTANFVRFGRRANNGNFLRFGRSSNSGELRRGKLTDRNFIRLGRSGSNMYEDDTNSGPARVERSENSRGFIRFGKRRDEEEDEDNKLVRLGRDVEEIQEPPVLPSSDANEDNDNNTSRTRRSIPYPKPEDEAQEGSYPVIIATSSGGNSGH…
gonadulin	complete	Trinity, Chr. 8	ATGAAGACTCCTGTGTTTCTGGTTTCATGCCCCCTGTTTTTTGCCGTTATGGTACATTTCACCAGTGGTATGCCCTCTGAAGAAGACAGCTGTCTAAGAATTATATCAAGGATTGTTATAGACGATTGTTCTAAATGGAAAAGAAGCATCATGCTGCAGGAGGTGGGGTCGGTTCTGAGACAACACAGATCAGACATTCACAGCCGCAGTGGACATTTCAGCAACAAAGGGCCTCTAGGTGAGCTGCTGGGAGTACCCTCTCACTGGGTGGATGACGACCTTGCAGACGTGAGAAGACAATATAGACAGACCATACAACATCTTTGGGCCGAGTGTTGTTCTAATAAAAAAAAGTGTTCAGGAGATATGTTCAAAGGTTTGTGCAAATGA	MKTPVFLVSCPLFFAVMVHFTSGMPSEEDSCLRIISRIVIDDCSKWKRSIMLQEVGSVLRQHRSDIHSRSGHFSNKGPLGELLGVPSHWVDDDLADVRRQYRQTIQHLWAECCSNKKKCSGDMFKGLCK-
GPA2	complete	Trinity, Chr. 4	ATGGTGCCAGTAAGCTGGAGACTACAGTGCTGCTCTCTGTTATTGGTGCTGGTCATGTTGCTCAGCCTGGTTTCAAGAAACAGCGCCAGGGAAATGGACGTCTGGAAGAGGCCGGGCTGTCACAAAGTTGGACACACGAGGAAGATCAGCATCCCTGATTGTGTTGAGTTTCATATCACGACGAACGCATGTCGAGGATACTGTGAGTCCTGGTCTGTACCCTCAGCCATCGATACTCTCAGGGTTAACCCTCATCAAGCCATTACCTCTGTGGGACAATGTTGCAACATCATGGATACCGAAGATGTGGAAGTGAAGGTAATGTGCCTAGATGGTGCTCGTGACCTGATATTCAAGTCTGCCAAGAGCTGCTCCTGCTACCACTGCAAGAAAGACTAA	MVPVSWRLQCCSLLLVLVMLLSLVSRNSAREMDVWKRPGCHKVGHTRKISIPDCVEFHITTNACRGYCESWSVPSAIDTLRVNPHQAITSVGQCCNIMDTEDVEVKVMCLDGARDLIFKSAKSCSCYHCKKD-
GPB5	complete	Trinity, Chr. 4	ATGATTCCTCTCAACAACAACAACAACAACAACCAGACGTTCGGGCCGACGACTCTGGTGCTGCTACTGGTGGTCCTGGCGACTCTGCTGGGGCAGACCAGTGCTGCCATGACCATGCAAGAGAACACCCTCTCCAATACCCTGGAGTGCCACCGACGGCTATATGGCTACAAAGTGAGCAAGACTGACAGCGCCGGCCGCGTCTGTTGGGACGTCATCAGTGTCATGTCCTGCTGGGGACGCTGCGATTCCAACGAGATTTCGGACTGGCGTTTCCCTTACAAGAGGTCGCATCATCCCGTATGTCTGCACGACAGGCGAGAGGTGAAATATGTCGATCTACGCAACTGTGACGAGGGTGCAGAACCTGGCACTGAACGCTACGAGTATTTGGAGGCA…	MIPLNNNNNNNQTFGPTTLVLLLVVLATLLGQTSAAMTMQENTLSNTLECHRRLYGYKVSKTDSAGRVCWDVISVMSCWGRCDSNEISDWRFPYKRSHHPVCLHDRREVKYVDLRNCDEGAEPGTERYEYLEAISCRCMICKSSEASCEGLRYRGQRSGPFLGGGR-
Insulin-1	complete	Artemis, Chr. 8	ATGAAGATGTGGAAGCTGTTGGTGCGACTGATGGCATTAGCGGCGGTCTGTTTGTGTGCCGACGTGCACGGAGAACTCACACTGATGAAGAGAGATATTCCACAGCGCTACTGTGGCAGTAATCTGGTCAACGTGCTGCAGCTAGTCTGTCGGGGAAACATATACGTGGTGCCCGATGACAAGAGAAGCGGCAGTCTGCTGCATAACACAGTTCTTCCAGAAGAAGACGACGCTAATCTGTGGCGGATGGAGGAGCGCCGTTTTCCATTCCGATCGCGGCTCAGTGCTTCTTCGCTAGTACCACGTTCCTTCCGCAGGTCCAAGAGACAAGGAGTGGTTCAGGAGTGTTGTTACTACAAGGGATGCACTCTGTCGGAACTCTCCAGCTACTGTGGACGT…	MKMWKLLVRLMALAAVCLCADVHGELTLMKRDIPQRYCGSNLVNVLQLVCRGNIYVVPDDKRSGSLLHNTVLPEEDDANLWRMEERRFPFRSRLSASSLVPRSFRRSKRQGVVQECCYYKGCTLSELSSYCGRR
Insulin-2	complete	Artemis, Chr. 8	ATGTGGAGAACCTGGATACTGTGTTTGTTCACTCTTCTACTCGTCGAGGCTCAGCTGGACAAGCGATCCTCTACCGCAAAACGCTACTGTGGCCGCAACTTGATCCACATATTGCAGCTCGTCTGCGATAGCAACTATTACTCAAACACCAGTCCTACCATCTTCAACCAGAAAAAGTCATTTCCAGATGATGTGTGGCTGCAGATTCTAGAGGATAATCCTGTAGGTGACGATGAACCAGAGTTCCCGTTCCGATCGAAACCCAGGGCGTCATCCTTCGCCCACAGAGTGTTCCGGCGTCATAGCCGATCACGAGGAGTGGTGGACGAATGCTGTTATGACAAGGGCTGCACCATCAACGAGCTACGGGGTTACTGTGGTTCATCTAGGTAG	MWRTWILCLFTLLLVEAQLDKRSSTAKRYCGRNLIHILQLVCDSNYYSNTSPTIFNQKKSFPDDVWLQILEDNPVGDDEPEFPFRSKPRASSFAHRVFRRHSRSRGVVDECCYDKGCTINELRGYCGSSR
Insulin-3	complete	Trinity, Chr. 8	ATGAAAAACTTTTACATCTTCTGTGTTGCTGCCATATTTTGTGGGGCACTTCCCATCTTCACGAATGTGGAGGCCGAGTCACTTAATTCTGCTGATTCGGTAGTGATGGGTAATCCCATTGAGACGTATTGTGGAAGCTCCCTCTATATCAAGCTCGAAAGTGTGTGCAATGGAAACTTTAACAACAAATTTCACCAAGAAGTCACCAAATGCAAGTTAGAACCCTGGGGGATACCCTGTACTATCGACTCGGCGTGTTGCCAGACACCCTGTACAGAGAGGTATATTGCAGGGTATTGTGCATCCACGTTCTGA	MKNFYIFCVAAIFCGALPIFTNVEAESLNSADSVVMGNPIETYCGSSLYIKLESVCNGNFNNKFHQEVTKCKLEPWGIPCTIDSACCQTPCTERYIAGYCASTF-
Insulin-4	complete	Artemis, Chr. 8	ATGAAAAAGTTTGACTTCTTGTGTTTTGTTGCCATATTTTGTGGGGCATTTCCTATCTTCACGAATGTGGAGGCCGACAGTTTTCATGTTTATCCTTGGGAGAAGAGGGGCGATTCCCCTCGGAAATATTGTGGAAACTTCCTCGCAGACATTCTCCACCTTGTGTGCAAAGGGAATTATTACTCCATCACGGGACACAACGCTGAGAACTTAAGTACTCAGAAAAAAACCTCGGGTGAAAATGAAGACAGTTACTGGCTGCAATCCTTGGAGGAACCTTCGCAAGAGGAATTTCCATTCCGATCCAGACTTAATTCGGCTTCTATGATTCGCCACAGGATGTTTCGCAGGAACGCAGGAAGCCCGGGTATCGTGCAGGAATGTTGCGTTAAAGGCTGC…	MKKFDFLCFVAIFCGAFPIFTNVEADSFHVYPWEKRGDSPRKYCGNFLADILHLVCKGNYYSITGHNAENLSTQKKTSGENEDSYWLQSLEEPSQEEFPFRSRLNSASMIRHRMFRRNAGSPGIVQECCVKGCTFSELSLYCAFR
Insulin-5	complete	Trinity, Chr. 8	ATGTGGAGCGCATACATAAGACTAGTAGCCCTTGCAGCATTATGTTTATGTACGTTAGCACAAGCCCAATCTGATCTGTTCCAAATTGGAGAAAAGAGAAATACTCCACAAAAATACTGTGGCAGAAACCTAGCAGATATACTTCACCTAGTGTGTAATGGATTCTACTACCCCATGTTTAAGAAATCAGCAGATCTAGATTACGATATGAATGATGCCTACTGGGTTGAGTCTGCACCTTCTCCTCCTCAGGAACAACTTCCATTCCCATATCGTTCAAGAGCAAGTGCTACAACAGTTGTGAACGGTGGCTTCAGAAGACGAATGCGTGGTATTTATGATGAGTGTTGTCGGAAGAGCTGTACTATCCTAGAACTCTCAAGTTACTGTGGCAAACGG…	MWSAYIRLVALAALCLCTLAQAQSDLFQIGEKRNTPQKYCGRNLADILHLVCNGFYYPMFKKSADLDYDMNDAYWVESAPSPPQEQLPFPYRSRASATTVVNGGFRRRMRGIYDECCRKSCTILELSSYCGKR-
IGF	short transcript	Trinity, Chr. 8	ATGTGCTCACCCCAGATGTGGAGGAGCTGGACGGTGCTCCTGGTGGTGGTCACCGCGCTAGACCTCGTGCGAGGTACACCTCTCGGCCGACGGCAGCTCTGCGGCCGGGAACTCGCTGACACCCTCTCCAGCATCTGTTTCGGCCGGGGCTACAACGACCCCTTCTCTGCCTCTCCCGGAACGGAGGTTCCCATGTACGCACGGTCGAGAACCACCAGAGGTGTGGCAGATGAATGCTGCAAGACGGGCTGTACCTGGAGCACCCTGGAGCAGTACTGCAACCCTCGCCCACCAGAGACCTCCAGATCTCCGCAAAATGTGCTGACTGCCGAGAAGCACACATCCATCCTGCGCAACACACTCGAGAGTTCCTTAGAGGCGTCGTCTTCATCTTCGTCC…	MCSPQMWRSWTVLLVVVTALDLVRGTPLGRRQLCGRELADTLSSICFGRGYNDPFSASPGTEVPMYARSRTTRGVADECCKTGCTWSTLEQYCNPRPPETSRSPQNVLTAEKHTSILRNTLESSLEASSSSSSSSSSSSKRRSSPRMSKKKKDRKHDPSGKVEVAENVEQNANKIPPVIGTISPAYMRVPIVLLKRKAQDTAQN-
	long transcript	Trinity, Chr. 8	ATGTGCTCACCCCAGATGTGGAGGAGCTGGACGGTGCTCCTGGTGGTGGTCACCGCGCTAGACCTCGTGCGAGGTACACCTCTCGGCCGACGGCAGCTCTGCGGCCGGGAACTCGCTGACACCCTCTCCAGCATCTGTTTCGGCCGGGGCTACAACGACCCCTTCTCTGCCTCTCCCGGAACGGAGGTTCCCATGTACGCACGGTCGAGAACCACCAGAGGTGTGGCAGATGAATGCTGCAAGACGGGCTGTACCTGGAGCACCCTGGAGCAGTACTGCAACCCTCGCCCACCAGAGACCTCCAGATCTCCGCAAAATGTGCTGACTGCCGAGAAGCACACATCCATCCTGCGCAACACACTCGAGAGTTCCTTAGAGGCGTCGTCTTCATCTTCGTCC…	MCSPQMWRSWTVLLVVVTALDLVRGTPLGRRQLCGRELADTLSSICFGRGYNDPFSASPGTEVPMYARSRTTRGVADECCKTGCTWSTLEQYCNPRPPETSRSPQNVLTAEKHTSILRNTLESSLEASSSSSSSSSSSSKRRSSPRMSKKKKDRKHDPSGKVRGHHKKKGRRGNNRCRCRRRRRRGKVEVAENVEQNANKIPPVIGTISPAYMRVPIVLLKRKAQDTAQN-
Inotocin	complete	Trinity, Chr. 11	ATGTCACAGTCAGAGATGAAGACCCAGTGGTTTCTTATGTTCGTCACAACCATCTGCATCTCTTCTGCTTGTCTCATTACCAACTGTCCCAAAGGAGGCAAAAGAACACCTTATGATAAACAAGATACAATAAAACAGTGTGCACGTTGTGGTCCAGCGAGACTGGGACACTGCTATGGACCTGCGATATGCTGTGGCCCACAGATAGGTTGTCTAGTTGCAACACCAGACACAGCCAGATGCTTGGAGGAAGCTGCATCTCCTGTACCTTGTGTAGCTCCAACTGGACCAGTTTGTGGAGTGGGAGATACTCTAGGCAGATGTACAGCTAATGGAGTATGCTGTACCCACGATTCTTGTTCTTTAGATGTATCGTGCCGCATCACTGTTGGCGACACT…	MSQSEMKTQWFLMFVTTICISSACLITNCPKGGKRTPYDKQDTIKQCARCGPARLGHCYGPAICCGPQIGCLVATPDTARCLEEAASPVPCVAPTGPVCGVGDTLGRCTANGVCCTHDSCSLDVSCRITVGDTLELMDGGPMFNLYNRRHSLIDSQ-
iPTH	complete	Trinity, Chr. 9	ATGAGAACCAGATTAGTGTTCGCCTGCTCCGCTCTGGTGGTACTAGCCCTCCTAGTTATCATCCCGCAAACTCAGGGCAGACCTTACAGGCAGAAGCGGGTGTCTGATCAGCGGTTGGCAGAACTGGAGACAATCATGGCGCTGAGGAGAATGGCAGGGAAGCTAGTCAGTGTCCCTGTGGGGTTCGGACAAGTGGACCCCGCTAAGATTGGCCGCCGTCGGCGTCGATCGGCGGAACTATTGCTGCAGGAGCTTCTCAACGCACAGGCGAATGATGTAGACGACGCAGAAGACAGTGAAGCAGAAGATGATATCAGGGAACTGGTGGGCCCGCACCGACCTTCCCAACCATGGCTGTCGGAGTGGAATCGAAGGGTGCAGGTGAGCATAATATATTTG…	MRTRLVFACSALVVLALLVIIPQTQGRPYRQKRVSDQRLAELETIMALRRMAGKLVSVPVGFGQVDPAKIGRRRRRSAELLLQELLNAQANDVDDAEDSEAEDDIRELVGPHRPSQPWLSEWNRRVQVSIIYLL-
ITP-a	complete	Trinity, Chr. 14	ATGGCGAAACAAGATAATAGCATCGCGACATTGGCCAAGAGGGCGCTGGTATGTTGCCTGGTGGTGAGTGTGACGACGGCATGCCTAGTGAGAGCAAGCCCCACGTCCAAGCTGGTCATCGGGCATCCCCTCAGCAAACGTTCCTTCTTCGACATCCAATGCAAAGGCGTCTACGACAAGAGCATCTTCGCACGACTCGACAGGATCTGCGAGGATTGCTACAACCTCTTCCGGGAGCCCCAACTGCATTCTCTTTGCAGGAAGAACTGTTTCACAACAGAATACTTCAAGGGCTGCCTAGAGGCTCTTCTTCTTCAAGACGAAACGGAACAAATTCAGACGTGGATTAAACAATTACATGGGGCAGAACCAGGGGTTTAG	MAKQDNSIATLAKRALVCCLVVSVTTACLVRASPTSKLVIGHPLSKRSFFDIQCKGVYDKSIFARLDRICEDCYNLFREPQLHSLCRKNCFTTEYFKGCLEALLLQDETEQIQTWIKQLHGAEPGV-
ITP-b	complete	Artemis, Chr. 14	ATGGCGAAACAAGATAATAGCATCGCGACATTGGCCAAGAGGGCGCTGGTATGTTGCCTGGTGGTGAGTGTGACGACGGCATGCCTAGTGAGAGCAAGCCCCACGTCCAAGCTGGTCATCGGGCATCCCCTCAGCAAACGTTCCTTCTTCGACATCCAATGCAAAGGCGTCTACGACAAGAGCATCTTCGCACGACTCGACAGGATCTGCGAGGATTGCTACAACCTCTTCCGGGAGCCCCAACTGCATTCTCTTTGCAGGTCGAAATGTTTTAGCAGTCGTTACTTCAAAGGCTGTCTAGAAGCACTGCTCTTGACCGAAGAAGAGGAGAAGTTCAGCCAAATGGTCGACTTTCTCGGCAAGAAGTAG	MAKQDNSIATLAKRALVCCLVVSVTTACLVRASPTSKLVIGHPLSKRSFFDIQCKGVYDKSIFARLDRICEDCYNLFREPQLHSLCRSKCFSSRYFKGCLEALLLTEEEEKFSQMVDFLGKK
Leucokinin	complete	Trinity, Chr. 3	ATGTGGCTGGCGACCAGAGGGATGAACCTGATCCTTTTACTGACAGCAGCACTCGCTACTGAAGAATTTCTTTTCCCCAGCAGACTTCCTGCAATTCAGGAAGGCTTGCAGACACGACTATGTCAAACAGCAGGCGTTCCTTACTGCAGCTACAACTCACCTGGTTACAGTGACGACCAAATTCCTGAGCCCACAGAAGTGAAAATATCCACCTACACTTCTGGAACAGGAAAACCTATGCTGCTGATTGCAAAGAACACAGATGATTTAATAAGGAGCGAAAATGAAGCAGATGAGGCAGAACCTGATGCTGGAGTTGGAGAACTCAACCCTGTTAAGAAAGACTCTGCTTTCAGCAGTTGGGGAGGAAAAAGAAATGAAAACTGGAATGACAAACAT…	MWLATRGMNLILLLTAALATEEFLFPSRLPAIQEGLQTRLCQTAGVPYCSYNSPGYSDDQIPEPTEVKISTYTSGTGKPMLLIAKNTDDLIRSENEADEAEPDAGVGELNPVKKDSAFSSWGGKRNENWNDKHNSEDPVVQLIKKASAFSSWGGKRASLDADPSEESDDYELFLPVVEPEDEENHVLKKSFSSWGGKRTFSNWGGKRVSNLDKPRRAFSSWGGKRAFSTWGGKRDPSLHEAFGEAENAEKRTFASWGGKRKFSSWGGKRNALESIDKKAFSSWGGKRQLPCTNCNTVLAPDSYTGSANDKNLSIISFSMEDNGQTPEIFTPNKEKDYSRDIHQQNVFQNEKEESELLKALELGATSASPLKDANINTFLQDNMHHMKKRDGRFSSITKH…
Myosuppressin	complete	Trinity, Chr. 5	ATGAGGAATAGCTGCATGATGCTGATTGGTGTACTCGCCGTCGTGCTGGTGGCCTGTGTCACTGCTATACCCCCACCACAGTGCACCTCCAACAACCTCGAGGAAATTCCTCCCAGGGTGAGAAAGTTCTGCGCCGCTCTGTCCACCATCTATGAGCTGTCGAACGCCATGGAGACCTATCTTGACGACAGGGTGGTCCGTGAAAACACTCCAATGGTGGATGCCCTGCCCAAGCGACAAGACGTCGACCATGTATTCCTGAGGTTCGGACGACGACGTTAA	MRNSCMMLIGVLAVVLVACVTAIPPPQCTSNNLEEIPPRVRKFCAALSTIYELSNAMETYLDDRVVRENTPMVDALPKRQDVDHVFLRFGRRR-
Natalisin	complete	Artemis, Chr. 3	ATGAGGCCACATGCGTTCCTGATCATTGTGGTGGCGTGGAACCACGTCGTACACGGAGAGGAAACCAACCCTTCCCTGCAGGAAGCTAATCATGAAAACGCGACAAATTCAAGCGTGATTGCTGAAAAACGTGTGGCCCGTAGCGATCTTGGAGGTCAAGGAGAATCCGAAGAGAACCCACCACCATTTTGGGCTAACAGGGGTCGCTCTTTAAATCTCAATGGGGAGAGGTTACGCAGACACGAGCCCTTCTTCGTGGAGGAACCCGAGTGGCTAGTTGTGGAAGAAGAAGCACCAATACCAGAAGAGGAAGACCACCACGGAGAGTGTGAGGAGTCACGCAAGAGACGCACCAGTCGTCTCACTGGAGTGGATGAGGCCTTCTGGCCTTCACGTGGA…	MRPHAFLIIVVAWNHVVHGEETNPSLQEANHENATNSSVIAEKRVARSDLGGQGESEENPPPFWANRGRSLNLNGERLRRHEPFFVEEPEWLVVEEEAPIPEEEDHHGECEESRKRRTSRLTGVDEAFWPSRGRRSGYKRPTGHDENAGRGAQDLAGIVKMFHSTKGNLFNAKDSIKSHGEHRRLTNTPSIEEPFWAARGRSLFLEPRNRRSGLMESLEEPFWAARGRRSGNSARGRRSEAFSGEEPFWAARGRRSDDPRGKRPESFSGEEPFWAARGRRFDGSQKVRRSQTSSGEEPFWAARGRRMEAGLHDSVSGKTPSPSTHNRLAEAGNPLKQAENQISEIARGRRSPYQKDHYVQFSSSEEPFWAARGKRGLLESLSAEEPFWAARGKKQYPQM…
Neuroparsin-1	complete	Trinity, Chr. 1	ATGTCGGTGCGCTGCACATCTGTGACCCTGGGTGTCGCCATCTTAGCTATGCTTCTCATTCAGAGATGCGAGGGCGGGAGCCTGCTCTGCAAGCCATGTATGGGGAACGAGTGCAACCTGGAACCAGCAGGAAACTGCGAGCACGGAGTTGAAAGAGATTACTGTGGCTGGAAGGTTTGTGCGAAGGGCCCTGGAGAACACTGCGGTGGACCATCTGACCTAATGGGCAAATGCGGAGAGGGTATGATCTGCACCTGTGGAAAATGCAGTGGCTGCTCTTTGGCGACATTGGAATGCTTCTTTTCTTCAGACCAGCTGCACTGCATTTAA	MSVRCTSVTLGVAILAMLLIQRCEGGSLLCKPCMGNECNLEPAGNCEHGVERDYCGWKVCAKGPGEHCGGPSDLMGKCGEGMICTCGKCSGCSLATLECFFSSDQLHCI-
NPF-1a	complete	Trinity, Chr. 12	ATGATGCAAAGCAGTGCCCTGTGCTGGCTGGTGATCTTGGGCTGCCTGGTGCTGCCCCAACTAGCCTGGTCCAAACCCACGGACCCCGAGCAGCTCGCAGCTATGGCCGACACCCTCAAATATCTTCAGGAACTAGACCGTTATTACTCTCAAGTCGCTAGACCCAGGTTTGGCAAGCGCTCGGAGCTTCGAACCCTGCCCGAACAGGAAACTGCTCCCGAAGAATCGAGTGAACGAATGTGGCGCCGCTTCGTGAGTAGGAGGTGA	MMQSSALCWLVILGCLVLPQLAWSKPTDPEQLAAMADTLKYLQELDRYYSQVARPRFGKRSELRTLPEQETAPEESSERMWRRFVSRR-
NPF-1b	complete	Trinity, Chr. 12	ATGATGCAAAGCAGTGCCCTGTGCTGGCTGGTGATCTTGGGCTGCCTGGTGCTGCCCCAACTAGCCTGGTCCAAACCCACGGACCCCGAGCAGCTCGCAGCTATGGCCGACACCCTCAAATATCTTCAGGAACTAGACCGTTATTACTCTCAAGTCGCTAGACCCAGCCCGCGCAGCGAGTCCGGAAGGATGCACGAGTTAAGCAAGGTGGAGAGGGCATTGAAAATGCTGCGACTTCAGGAGCTGGACCGATTTTACTCCCAACGCACCCGGCCGAGGTTTGGCAAGCGCTCGGAGCTTCGAACCCTGCCCGAACAGGAAACTGCTCCCGAAGAATCGAGTGAACGAATGTGGCGCCGCTTCGTGAGTAGGAGGTGA	MMQSSALCWLVILGCLVLPQLAWSKPTDPEQLAAMADTLKYLQELDRYYSQVARPSPRSESGRMHELSKVERALKMLRLQELDRFYSQRTRPRFGKRSELRTLPEQETAPEESSERMWRRFVSRR-
NPF-2	complete	Trinity, Chr. 9	ATGCAGCAAAGTCCTGTAATCCTGGCGGGAGTCCTGGCATGCCTGTGTGTGGTCTCGCCTTGTTGGAGCGATCCAATGGCTATCGGAAACGAAATCCATAGCAGACCGACTCGACCCAAAGTGTTCACTTCTCCGGACGAGCTCAAGACTTACCTCGAGCAGCTGTCCAACTTCTACGCCATCGCTGGCAGACCCAGATTTGGAAAACGACTAGCAGAACCTGCCATGTTCAACAGTCTCTCCGGTCCTTCACCAGCAGCAGCGGCAACAGCAGCACGTAACTTTCACTTCCGGTTTCCAGGAGTAA	MQQSPVILAGVLACLCVVSPCWSDPMAIGNEIHSRPTRPKVFTSPDELKTYLEQLSNFYAIAGRPRFGKRLAEPAMFNSLSGPSPAAAATAARNFHFRFPGAAPVPSGSVRSDVYQMLFPYDE
NPLP	complete	Trinity, Chr. 1	ATGTCGCCTTCACCGTCTCAACTTCTCCTGGCTATAGCGGTCTTCGTCTTCATTGTGTCGTTCCACAAGGCACTGACCGAGGACGCTGGGACTGAAGATCAAGATGCTGACGACAAGAGAACCATCGGTTTTATGGCTCGTATTGGTGCTGTTCCAATTATGGGTAAAAGGTATGTGGCATCTTTGGCGCGAAATGGAGAACTTCCCTTTCTGGTTCGTAAGGAGTGGCATAAGAAAATGCACCCCGTAATGTCAGGAGGTAGAAATATTGCAGAGCTTTTAAATCCTCCTGCAGGCAAGCGATACATCGGTGCTCTAGCCAGAAGTGGTAATTTGCCATTTGCCACTAAGAGGTCGCAGAATGAGGATGGGGCTTTGGAAAATGAGAATGAAGATGTA…	MSPSPSQLLLAIAVFVFIVSFHKALTEDAGTEDQDADDKRTIGFMARIGAVPIMGKRYVASLARNGELPFLVRKEWHKKMHPVMSGGRNIAELLNPPAGKRYIGALARSGNLPFATKRSQNEDGALENENEDVETLLKEAIDAGHLWRIELGALREKLLDENSVYPLLDFYETLNANGMTENHDEEKRAFPAIEPLGSVPFGRKRSVEALARAGYLPQLKPPQESEEYGQRDSSEASEELLKRSAAGLSRNGNLKGLFQEILEGKRGGVGSLARNGYLRIGLDHFSGKRGGIGSLARSGTLRQKKFDEEDNDELEELMKELNYLENYDDIARGLFGQDFSASGSEKRNIGSLARARDFPFKGVIKRIPFDEEEIIQKRNLASVLRNRFAQQQGKRNLGS…
Orcokinin-A	complete	Trinity, Chr. 7	ATGAGTCCAGTTGCGAGCTGCAGAACTGTGATGATGCTTGTTGCTGCGAGTCTGGTGCTCCAACTTGCATACGCCGTTCCCACGCAGAATGATGGTTACCGGGAATACCATGGTCCCGATGGCGAAGATGACAACGTGGCCCACCGTCTTGATTCAATTGCTGGTGGAGCACATCTAATTCGTGAACTTGAGAGACAAGGACATGTGCCCCGTCAAGCAAGGGGAGGCCTCGACTCTCTCTCTGGGATCACTTTTGGAGGCAACAAACGCCTGGACTCTCTCAGTGGCATTACTTTTGGGAACCAGAAGCGCAACTTCGACGAGATTGACAGAGCTGGATTCAACAGCTTCGTCAAGAAGAACTTTGACGAGATTGACCGCGCCGGGTTTGACAGTTTC…	MSPVASCRTVMMLVAASLVLQLAYAVPTQNDGYREYHGPDGEDDNVAHRLDSIAGGAHLIRELERQGHVPRQARGGLDSLSGITFGGNKRLDSLSGITFGNQKRNFDEIDRAGFNSFVKKNFDEIDRAGFDSFVKRNFDEIDRVGFGSFVKRNTPLLLARLYDKENN-
Orcokinin-B	best guess	Trinity, Chr. 7	ATGAGTCCAGTTGCGAGCTGCAGAACTGTGATGATGCTTGTTGCTGCGAGTCTGGTGCTCCAACTTGCATACGCCGTTCCCACGCAGAATGACGGTTACCGGGAATACCATGGTCCCGATGGCGAAGATGACAACGTGGCCCACCGTCTTGATTCAATTGCTGGAGACGCCTCCAAGAAGCTACAAGAGATAAACAAGGACCGCTGGGACGAGGACATGATGAAGGAGCTGTATCTGACACGGAACGAGAACGCCCACAGCCGGATCGACTCTATCGGAGGTGGCAACATTGTCAGGAACACTGGACATCGACGCATCGCGACGCGAGGTCTCGACTCTATTGGCGGCGGTAACATCATCGGACGTAGCCTCGGAGGCGGCACCAGGACCAACATCCTG…	MSPVASCRTVMMLVAASLVLQLAYAVPTQNDGYREYHGPDGEDDNVAHRLDSIAGDASKKLQEINKDRWDEDMMKELYLTRNENAHSRIDSIGGGNIVRNTGHRRIATRGLDSIGGGNIIGRSLGGGTRTNILPSLDYLGDNHVRELDSIGGGNIVGRDENSLYPYESLRSVDPIGGGNIVRAVDSIGGGNIVRNLDSLGGGNFVRSLDPIGGGNIVRSIDTIGGGNIVRSSNFARALDSIGGGNIVRSIDTIGGGNIVRSSNFARALDSIGGGNIVRSVDPIGGGNIVRGLDPIGGGNIVRSSNFARALDSIGGGNIVRSLDPIGGGNIVRSLDPIGGGNIVRSLDPIGGGNIVRSLDPIGGGNIVRDLGSFEGRRYFPLKSKNKGSSRGH-
Periplaneta NPLP	complete	Artemis/Trinity, Chr. 10	ATGGAGCTGTGGGTGAGACTGATATTAAGTCTCTTGATGCTCCTGTCACCAATACAATGTACTGATGAACATCCCAGTGATAGTCTCAAGACGGCCATTGAAGCTGTCTCTCGGCGACAGCGGGATCTGGCCTCATTTGACTCTGGTTACTATCCCAGTGGGGGCCTGGTGGGTCCAAGAGATGAATTGGCATTTGTTGCTGCTCCTAGGGACTTCGCTGGTGATGGACAGCCAGAAAACATTGGGTATGGGTATCAAAAGTCCATTTCAAGCCCTTCTGGGATGTTTGCCCCACCATCTCAACTGGCACCAGTCGAACAAGGATATTCTACAAAGAGTAAGACTCTAGAGAACCTCATTCTGGACTACCTGGGGGATGATCTTAAACCTGACGATGAT…	MELWVRLILSLLMLLSPIQCTDEHPSDSLKTAIEAVSRRQRDLASFDSGYYPSGGLVGPRDELAFVAAPRDFAGDGQPENIGYGYQKSISSPSGMFAPPSQLAPVEQGYSTKSKTLENLILDYLGDDLKPDDDAQEIYYPNADIKRSAFRERYQNGRLEAMKKRYMGSSFRERTHQGPNENIEQKRGMMTDALIRKMEEDEEDERRDRGDDRNSNSPRYLELLRTMWRKYRNENPNDIEIEDVSDDDVGEMLNYLRESGAIDEEDVDGIKTEIKKRQHYGNDYDFHMHNAAMGGWGGQGYRKRWNQRLDGDENQKSSFLYSLKFVSPAANHEAIESLREEDEMVPDEHDKDILRLAAAESNRRDPAAWWLPALERGEAPEELFEAPSEEEYQRLMLAQQ…
Periviscerokinin	complete	Trinity, Chr. 1	ATGATCGCCACAGCCTTCTGCTTTGCCATCACCATGCTGGTCCTGGTATCCAAAGCCTCTGGTACTGAGCCCGTTATCAAGCACAAAGACCGGCGCAATTCGGGCTTGATTGCGTTTCCAAGGATTGGGCGCTCGGATCTAGATCTTCAGTTCAGCTACCCCGCTTCAGATTTCGTGTCACGATGGATCACTGTGTACAAGAGGCAAGGAGAGAAGAAGCGTCAAACATTAATTCCCTTTCCCAGAATAGGACGAAGCGATGATGTTGCTGAGGAGTCACCCGTCATGGTGGTGGACGGAGCTGCTCTTCCACGTAACACCTGGCAAATCGATGCCCATAATCGGCTAATAAACACGGAGATGCCGTGGGCCTTGGTCACGTTTAAGGATTATGCCAGA…	MIATAFCFAITMLVLVSKASGTEPVIKHKDRRNSGLIAFPRIGRSDLDLQFSYPASDFVSRWITVYKRQGEKKRQTLIPFPRIGRSDDVAEESPVMVVDGAALPRNTWQIDAHNRLINTEMPWALVTFKDYARELGEVEDEDPILGNDNAHYTGPQEKQ-
PDH	complete	Trinity, Chr. 13	ATGAAGCACTTGGCTGCCCTGCTGGTGATCCTCTACCTCGTCAGGATGTCTCTCACATCACCTGTGCAACAGTATGAAGATGATAGGTACCCCACTGCTGATAAAGAGCTGAATGCAGTGTCGCCAAGGGAACTTGCCAACTGGCTGATGCAGCTGATCCTGCACAAGGGTGAAGCAAACATCTGCACACACAAACGAAACTCTGAGATCATCAACTCCCTCCTTGGTCTGCCTAAGGTGCTAAATGAAGCTGGAAGGAAGTAA	MKHLAALLVILYLVRMSLTSPVQQYEDDRYPTADKELNAVSPRELANWLMQLILHKGEANICTHKRNSEIINSLLGLPKVLNEAGRK-
proctolin	complete	Trinity, Chr. 9	ATGTGCAGTCGCCACATCCTGCTGCTCGCCCTAGTGTTGATGGCTCTATATGCCGCGACAGAAGCTCGCTATCTGCCCACCAGGAGTCAGGACGATCGGCTCGACAGACTCCGGGAACTTCTTAGAGACCTTTTGGAAAGCGAGATTGAGCGAAGCAATGTCAACAACTACGAGAGGCGAATGATGTTCAAGAGGGAAGTTCCACAGATCGCCGCAGAGCAGCAGTTGGCGCCGGTGGTTTCTGCATAA	MCSRHILLLALVLMALYAATEARYLPTRSQDDRLDRLRELLRDLLESEIERSNVNNYERRMMFKREVPQIAAEQQLAPVVSA-
PTTH	complete	Trinity, Chr. 1	ATGAAGGCTTTCACTGTTATACAGGCGGCAGTTCTTTATGCAGTCACTTGCTGTCTATGCACCGCTAGTGCATCCTTGTCGGAAGAACTAAGGGAACAGTCGGAGGAAGGATCTTCGCCCGGGTGTATTGGCTTCTGCAAGAAGTCGGAATGGCTAAACACACTTCTCGGCTCCGCCACCAAGGGAACAATGAACCATGAAGCAAACCAAAGCGCAATTGTTTTAAGTAAACGCAACCAAAACAGCAGCGGTTCGTCATTCAGGGAACAAGAAGAAGCATCATGTGCCTGCCAAAGTTCAATGAGCCTTGTGGATCTCGGCCAACGAACATACCCTCGGTATGTTACAAGTGCCGTATGCAGCAATTCCCTCTGCCGAGGATACGGCACTCCTTGCCAA…	MKAFTVIQAAVLYAVTCCLCTASASLSEELREQSEEGSSPGCIGFCKKSEWLNTLLGSATKGTMNHEANQSAIVLSKRNQNSSGSSFREQEEASCACQSSMSLVDLGQRTYPRYVTSAVCSNSLCRGYGTPCQSIYYITHVLRSKKAQTNAWAHLQDVGPDGEITEMAAVVDTNGYPYTLPGNLSRKWKLDAIRVVAACLCMN-
Pyrokinin	ABSENT
relaxin/dilp7	complete	Artemis, Chr. 8	ATGCTGTTGCACGTGTCCACAGTCACGGCAATCTGTGTGCTGATAGAGCTGTCTGATTCCACTTCTACAGAACAGGAATTGGAGGAGTTGTTTAAAACAAGATCAAACGAAGACTGGGAGCAAGCCTGGCATCAAGAGCGCCATGCCAGGTGTCAGGACAGACTGCTGCGTCATCTTTACTGGGCGTGCGAGAAGGACATCTACCGACTGTACCGCAGGAACAGCCAGGACGAGGAGGACCAACCTCCCTCGGAGGACAATTCCAGGTGGCCGTTCCTGAGTGTGTTGGAGGCACAGGTGTTCCTGAGGGATCGCCGAGGTGCCAGAAGACGAAGAGCGGCTACTTCCTCCATCACTGATGAGTGTTGTGTCCGTACGGTCGGTTGCACCTGGGAAGAA…	MLLHVSTVTAICVLIELSDSTSTEQELEELFKTRSNEDWEQAWHQERHARCQDRLLRHLYWACEKDIYRLYRRNSQDEEDQPPSEDNSRWPFLSVLEAQVFLRDRRGARRRRAATSSITDECCVRTVGCTWEEYAEYCPSNKRFRKFV
Ryamide	Complete ?	Trinity, Chr. 9	ATGAAGTGCAGTAGTGTAATGCTGACTGTTACCATAGTGGCATCCCTGGCAGTGCTCACCTCCTCGGCCACACAGTTCTATGCAAGTGGGCGCTATGGCAAACGTGCAGAGATGTCTGGGCCGATGTTCTGGACAGGCAGCAGGTACGGCAGGAGCAGTGGGAGCGGCACGGTGGCGGCGGCTCTACCTGGAGGTGGGAGGTTGGGAGACACTGTGGAGGTGGCGGCAAGGAACGAGAGGTTCTTCGGCGGTAGGCGCTATGGCAAACGTGCAGAGATGTCTGGGCCGATGTTCTGGACAGGCAGCAGGTACGGCAGGAGCAGTGGGAGCGGCACGGTGGCGGCGGCTCTACCTGGAGGTGGGAGGTTGGGAGACACTGTGGAGGTGGCGGCAAGGAAC…	MKCSSVMLTVTIVASLAVLTSSATQFYASGRYGKRAEMSGPMFWTGSRYGRSSGSGTVAAALPGGGRLGDTVEVAARNERFFGGRRYGKRAEMSGPMFWTGSRYGRSSGSGTVAAALPGGGRLGDTVEVAARNERFFGGSRYGKRGVDQDQAAIADSPRGVLAVEDEASQVTCLYTGVTNLYRCYNRKENSSSEESVNSERTK-
sNPF	complete	Trinity, Chr. 6	ATGCAGGGATTCCCTACCATCAAGTGCTGCACCATCGCACTCTGCTTCCTGATAGTGGCAGCGGAGTTTGTGGCCGGAGCACCCTCTTACAGCGATTATGAAACAGGTGTGCGAGATCTCTATGAACTTCTCCTACAAAAGGAAGCCCTTGAGAACAGACTTCAGGCACAGCAGGCCCTGGCAGGTCAGACCACACATGAAGTTGTTCGCAAGGCCAACAGGTCACCATCTCTCAGACTTCGCTTTGGTCGCCGCGCTGATCCTCTACTTGCAGCAGCAGCATCACCTTTCATGGAGCATTCTGCAGAGAGTGGCATAGCAGAGAACTAA	MQGFPTIKCCTIALCFLIVAAEFVAGAPSYSDYETGVRDLYELLLQKEALENRLQAQQALAGQTTHEVVRKANRSPSLRLRFGRRADPLLAAAASPFMEHSAESGIAEN-
SIFamide	complete	Artemis, Chr. 9	ATGCAGAAATCAGGTGTTGCTACTTGCGTTCTCCTTCTGGTTGTAATCCTTCTGGCCGAAGTAGCGATGGCTGCATACAAAAAACCTCCCTTCAATGGCAGCATCTTTGGCAAACGAGGAACTGTTGTTGAATATGATGCAGCAGGAAGGGCTCTCTCCGCCATGTGTGAAATTGCATCAGAAGCCTGCTCTGCATGGTTCTCTCAGTCTGAAAACAAGTAA	MQKSGVATCVLLLVVILLAEVAMAAYKKPPFNGSIFGKRGTVVEYDAAGRALSAMCEIASEACSAWFSQSENK
SMYamide	complete	Artemis, Chr. 11	ATGCAGATGGGCAAGACCATGTTCACCTTTGTCATGATGCTTCTGTTGGTAACACTGATGGCTCAGACCACCTCGAGCCACCGGCGCATCCCTTTCAGCGGCAGCATGTATGGCAAACGTGGAGGGGATTCCTATGACAGCAAGATTAAGTCCATTTCGACCATGTGCGAAGTTGCTGCCGATATCTGCACTATTTGGTTTCCGCCTACAGAGAATTAA	MQMGKTMFTFVMMLLLVTLMAQTTSSHRRIPFSGSMYGKRGGDSYDSKIKSISTMCEVAADICTIWFPPTEN-
sulfakinin	complete	Trinity, Chr. 7	ATGTGTGCGTTCTTTGCATTGCGCATGTTACTGTTGTTGACAGTCGGGGTGTACCTAGCCCTCCAACACTGTGCGACTGCAGCGCCATCAACGTCAGAGGTGTCAGCAGCGGGAACTTCTGTACAGAGGGCCAGAGTGCACAGTTTCCCCCGAGTGAGGGCCCGCCTGGTTCCCCTAGAGCCCTCCTCGGACCTCCTCTCGGACTTCATCATTGACGACGAGTTTGCAGACTTCAACAAGCGACAGTCGACGGACGGCAAGCGAGAGAAAGAGTTCGATGACTATGGCCACATGCGGTTCGGCAAGCGTGAACAGTTCGATGATTATGGACACATGCGATTCGGTCGCAGTCTGGACTAA	MCAFFALRMLLLLTVGVYLALQHCATAAPSTSEVSAAGTSVQRARVHSFPRVRARLVPLEPSSDLLSDFIIDDEFADFNKRQSTDGKREKEFDDYGHMRFGKREQFDDYGHMRFGRSLD-
Tachykinin	complete	Trinity, Chr. 3	ATGACGCATTGGCGGATCAGCGCTCTGATCCTCGTGACCCTCGTGTTCACCGTGGCGTTATGTACTCCCGAGGAATCCCCGAAGCGCGCTCCAAGTGGTTTCCTGGGTGTACGTGGCAAGAAGAGTGACACTAGCAGCAGTTCTGCTGTGTCTTATGACTTCGCCGAGAAACGAGCTCCAGCAATGGGTTTCCAAGGTGTTCGTGGAAAGAAGGACAACGATTTGATGTTGGACTTCGACACAGCTGACAAACGCGCACCTGCCATGGGATTCCAAGGTGTTAGAGGCAAAAAGGACTACGATACAGACTTGTTAGACCTAGACTACTTCGACAAGCGTGCTCCAGCTATGGGCTTCATGGGAATGCGTGGTAAGAAAGCTGACCTTGACGACATCCTG…	MTHWRISALILVTLVFTVALCTPEESPKRAPSGFLGVRGKKSDTSSSSAVSYDFAEKRAPAMGFQGVRGKKDNDLMLDFDTADKRAPAMGFQGVRGKKDYDTDLLDLDYFDKRAPAMGFMGMRGKKADLDDILGKRAPALGFQGMRGKKDDWNDESDMYKRAPSSGFHGMRGKKDFDDYMNVYPGDKRMGFMGMRGKKEFDEEDYEEALSNGDFWNEEEYLEGESKRAPAAGFFGMRGKKGPSSGFFGMRGKKGPSAGFFAMRGKKAPGSGFMGMRGKKAPSAGFMGMRGKKDYEDEGDSLESLLQQLGYEQAKGREKRTSGQWSMDQGKTILILSIHRLST-
Trissin	complete	Trinity, Chr. 13	ATGGCGGGAACCACGGCCCACCTCATCTTCTTGGTTACAGGGCTGGTGTTGTGCACCTGGTCCGTAGCTCTGAGCTGTGACTCCTGCGGCAGGGAATGCCAAGCAGCCTGTGGTACTCGCAACTTCCGGACTTGCTGCTTCAACTACCTGAGGAAACGCAGCGATGGGAACGCCTTAGACCGTCCAGGACTCAGACTGGAGCTGCTTGTGGTCCCGGAATTAGCAGCCCGCTATTGGGAAGATCACCTGAAGCCTCTTCACCCTGTTCCTGTATTCACCGAGCCTGAGGACACTACAGAGAACACTAGGGGACACATGCAGCTTATTTATAACCCCTAG	MAGTTAHLIFLVTGLVLCTWSVALSCDSCGRECQAACGTRNFRTCCFNYLRKRSDGNALDRPGLRLELLVVPELAARYWEDHLKPLHPVPVFTEPEDTTENTRGHMQLIYNP-
Tryptopyrokinin	ABSENT
